# What is hidden in the darkness? Deep-learning assisted large-scale protein family curation uncovers novel protein families and folds

**DOI:** 10.1101/2023.03.14.532539

**Authors:** Janani Durairaj, Andrew M. Waterhouse, Toomas Mets, Tetiana Brodiazhenko, Minhal Abdullah, Gabriel Studer, Mehmet Akdel, Antonina Andreeva, Alex Bateman, Tanel Tenson, Vasili Hauryliuk, Torsten Schwede, Joana Pereira

## Abstract

Driven by the development and upscaling of fast genome sequencing and assembly pipelines, the number of protein-coding sequences deposited in public protein sequence databases is increasing exponentially. Recently, the dramatic success of deep learning-based approaches applied to protein structure prediction has done the same for protein structures. We are now entering a new era in protein sequence and structure annotation, with hundreds of millions of predicted protein structures made available through the AlphaFold database. These models cover most of the catalogued natural proteins, including those difficult to annotate for function or putative biological role based on standard, homology-based approaches. In this work, we quantified how much of such “dark matter” of the natural protein universe was structurally illuminated by AlphaFold2 and modelled this diversity as an interactive sequence similarity network that can be navigated at https://uniprot3d.org/atlas/AFDB90v4. In the process, we discovered multiple novel protein families by searching for novelties from sequence, structure, and semantic perspectives. We added a number of them to Pfam, and experimentally demonstrate that one of these belongs to a novel superfamily of translation-targeting toxin-antitoxin systems, TumE-TumA. This work highlights the role of large-scale, evolution-driven protein comparison efforts in combination with structural similarities, genomic context conservation, and deep-learning based function prediction tools for the identification of novel protein families, aiding not only annotation and classification efforts but also the curation and prioritisation of target proteins for experimental characterisation.
