## Supplementary file 2 for "What is hidden in the darkness? Deep-learning assisted large-scale protein family curation uncovers novel protein families and folds"

### Sheet: DNA fragments
ID	Organism	Genebank protein ID	domain	description	Synth DNA length bp
dnaTM0001	Thioploca ingrica	BAP57353.1	hypothetical protein THII_3056	TumE toxin, gene with strong SD and flanks against pBAD33 multicloning site	461
dnaTM0002	Thiothrix litoralis	WP_210223194.1	DUF6516 family protein	TumE toxin, gene with strong SD and flanks against pBAD33 multicloning site	431
dnaTM0003	Crenothrix sp. D3	OTE95865.1	hypothetical protein BCS42_01405	TumE toxin, gene with strong SD and flanks against pBAD33 multicloning site	440
dnaTM0004	Methylotuvimicrobium alcaliphilum	WP_014146922.1	DUF6516 family protein	TumE toxin, gene with strong SD and flanks against pBAD33 multicloning site	434
dnaTM0005	Ectothiorhodospiraceae bacterium	QEP41857.1	hypothetical protein D5085_01055	TumE toxin, gene with strong SD and flanks against pBAD33 multicloning site	398
dnaTM0006	Allochromatium tepidum strain NZ	WP_213381069.1	DUF6516 family protein	TumE toxin, gene with strong SD and flanks against pBAD33 multicloning site	434
dnaTM0007	Thioploca ingrica	BAP57352.1	hypothetical protein THII_3055	TumA antitoxin, gene with strong SD and flanks against pBAD33 multicloning site	388
dnaTM0008	Thiothrix litoralis	WP_210223193.1	hypothetical protein	TumA antitoxin, gene with strong SD and flanks against pBAD33 multicloning site	289
dnaTM0009	Crenothrix sp. D3	OTE95866.1	hypothetical protein BCS42_01410	TumA antitoxin, gene with strong SD and flanks against pBAD33 multicloning site	289
dnaTM0010	Methylotuvimicrobium alcaliphilum	WP_014146921.1	hypothetical protein	TumA antitoxin, gene with strong SD and flanks against pBAD33 multicloning site	289
dnaTM0011	Ectothiorhodospiraceae bacterium	QEP41856.1	hypothetical protein D5085_01050	TumA antitoxin, gene with strong SD and flanks against pBAD33 multicloning site	379
dnaTM0012	Allochromatium tepidum strain NZ	WP_213381068.1	hypothetical protein	TumA antitoxin, gene with strong SD and flanks against pBAD33 multicloning site	319
	Organism	Toxin ID	Antitoxin ID	Toxin domain	Antitoxin domain	Toxin title	Antitoxin title
	Thioploca ingrica	BAP57353.1	BAP57352.1	hypothetical protein THII_3056	hypothetical protein THII_3055	TumE	TumA
	Thiothrix litoralis	WP_210223194.1	WP_210223193.1	DUF6516 family protein	hypothetical protein	TumE	TumA
	Crenothrix sp. D3	OTE95865.1	OTE95866.1	hypothetical protein BCS42_01405	hypothetical protein BCS42_01410	TumE	TumA
	Methylotuvimicrobium alcaliphilum	WP_014146922.1	WP_014146921.1	DUF6516 family protein	hypothetical protein	TumE	TumA
	Ectothiorhodospiraceae bacterium	QEP41857.1	QEP41856.1	hypothetical protein D5085_01055	hypothetical protein D5085_01050	TumE	TumA
	Allochromatium tepidum strain NZ	WP_213381069.1	WP_213381068.1	DUF6516 family protein	hypothetical protein	TumE	TumA

### Sheet: short DNA oligos
name	sequence	description
pBAD_ctrl_fwd2	gattagcggatcctacctgacg	forward control primer for the toxin construct
pBAD_ctrl_rev2	cagaccgcttctgcgttctg	reverse control primer for the toxin construct
pMG25_ctrl_fwd	gtgagcggataacaatttcacacagaattc	forward control primer for the antitoxin construct
pMG25_ctrl_rev	gcaaccgagcgttctgaaca	reverse control primer for the antitoxin construct
pBAD_lin_1	gagctcgaattcgctagcccaaa	linearizing the pBAD33 vector for CPEC cloning
pBAD_lin_2	cttggctgttttggcggatgag	linearizing the pBAD33 vector for CPEC cloning
pMG25_lin_from_BlpI	tgagcttggactcctgttgatagatcc	linearizing the pMG25 vector for CPEC cloning
pMG25_lin_from_HindIII	aagcttggctgcaggtcga	linearizing the pMG25 vector for CPEC cloning
pBAD_SD_TOX_fwd	cgaattcgagctcaggag	amplifying the toxin fragments for CPEC cloning
pBAD_TOX_MCS_rev	ctcatccgccaaaacagccaag	amplifying the toxin fragments for CPEC cloning
pMG25_insert_fwd	tcgacctgcagccaagctt	amplifying the antitoxin fragment for CPEC cloning
pMG25_insert_rev	ggatctatcaacaggagtccaagctca	amplifying the antitoxin fragment for CPEC cloning
